# PfApiAT2 is a proline transporter essential for the transmission of *Plasmodium falciparum* by the mosquito vector

**DOI:** 10.64898/2026.01.20.700404

**Authors:** Malhar Khushu, R. Charles Kissel, Jamie Kauffman, Claudia Taccheri, Naresh Singh, Robert L. Summers, Leigh D. Plant, Dyann F. Wirth, Flaminia Catteruccia, Selina Bopp

## Abstract

*Plasmodium falciparum* oocysts undergo an explosive biomass increase during development in *Anopheles* mosquitoes, a dramatic growth process likely promoted by as-yet unknown nutrients scavenged from the mosquito. We previously observed in blood-stage parasites, that the amino acid transporter PfApiAT2, although dispensable, regulates proline homeostasis and mediates resistance to halofuginone, a potent proline-tRNA synthetase inhibitor. Here, we demonstrate that PfApiAT2 is a proline-specific transporter essential for early oocyst development in *Anopheles gambiae*. Halofuginone-resistant *pfapiat2*-mutant parasites form stunted oocysts severely defective in sporozoite production. This phenotype is recapitulated in PfApiAT2-knockout parasites that undergo a complete block in sporogony, forming oocysts that stall and degenerate. Remarkably, this growth defect can be rescued by nutrient supplementation to the mosquito vector. By identifying an amino acid transporter essential for oocyst growth, our data unveil a vulnerability in *P. falciparum* transmission, revealing a critical nutritional dependency of the parasite on its mosquito vector.
