## Supplementary Data 1 for "PfApiAT2 is a proline transporter essential for the transmission of *Plasmodium falciparum* by the mosquito vector"

### Sheet: Figure 1
Figure	p-value (adjusted when multiple comparisons)	Test	Significant?
Figure 1B
WT vs R345I oocyst counts	0.0918	Kruskal-Wallis, Dunn's multiple comparison	No
WT vs G449R oocyst counts	>0.9999	Kruskal-Wallis, Dunn's multiple comparison	No
R345I vs G449R oocyst counts	0.0459	Kruskal-Wallis, Dunn's multiple comparison	Yes
WT vs R345I % infected mosquitoes	0.2209	Fisher's exact	No
WT vs G449R % infected mosquitoes	0.0089	Fisher's exact	Yes
R345I vs G449R % infected mosquitoes	0.2207	Fisher's exact	No
Figure 1C
WT vs R345I	<0.0001	Kruskal-Wallis, Dunn's multiple comparison	Yes
WT vs G449R	<0.0001	Kruskal-Wallis, Dunn's multiple comparison	Yes
R345I vs G449R	>0.9999	Kruskal-Wallis, Dunn's multiple comparison	No
Figure 1D
WT 14dpi vs R345I 14dpi % infected mosquitoes	<0.0001	Fisher's exact	Yes
WT 14dpi vs G449R 14dpi % infected mosquitoes	<0.0001	Fisher's exact	Yes
R345I 14dpi vs G449R 14dpi % infected mosquitoes	0.4007	Fisher's exact	No
WT 21dpi vs R345I 21dpi % infected mosquitoes	<0.0001	Fisher's exact	Yes
WT 21dpi vs G449R 21dpi % infected mosquitoes	<0.0001	Fisher's exact	Yes
R345I 21dpi vs G449R 21dpi % infected mosquitoes	0.8294	Fisher's exact	No
WT 14dpi vs WT 21dpi % infected mosquitoes	0.685	Fisher's exact	No
R345I 14dpi vs R345I 21dpi % infected mosquitoes	0.4894	Fisher's exact	No
G449R 14dpi vs G449R 21dpi % infected mosquitoes	0.0287	Fisher's exact	Yes
R345I 14dpi vs G449R 21dpi % infected mosquitoes	0.2653	Fisher's exact	No
R345I 14dpi vs WT 21dpi % infected mosquitoes	<0.0001	Fisher's exact	Yes
G449R 14dpi vs R345I 21dpi % infected mosquitoes	0.0764	Fisher's exact	No
WT 14dpi vs G449R 21dpi % infected mosquitoes	<0.0001	Fisher's exact	Yes
WT 14dpi vs R345I 21dpi % infected mosquitoes	<0.0001	Fisher's exact	Yes
G449R 14dpi vs WT 21dpi % infected mosquitoes	<0.0001	Fisher's exact	Yes
WT 14dpi vs. R345I 14dpi sporozoites counts	0.6279	Kruskal-Wallis, Dunn's multiple comparison	No
WT 14dpi vs. G449R 14dpi sporozoites counts	0.1071	Kruskal-Wallis, Dunn's multiple comparison	No
R345I 14dpi vs. G449R 14dpi sporozoites counts	>0.9999	Kruskal-Wallis, Dunn's multiple comparison	No
WT 21dpi vs. R345I 21dpi sporozoites counts	<0.0001	Kruskal-Wallis, Dunn's multiple comparison	Yes
WT 21dpi vs. G449R 21dpi sporozoites counts	<0.0001	Kruskal-Wallis, Dunn's multiple comparison	Yes
R345I 21dpi vs. G449R 21dpi sporozoites counts	>0.9999	Kruskal-Wallis, Dunn's multiple comparison	No
WT 14dpi vs. WT 21dpi sporozoites counts	>0.9999	Kruskal-Wallis, Dunn's multiple comparison	No
R345I 14dpi vs. R345I 21dpi sporozoites counts	>0.9999	Kruskal-Wallis, Dunn's multiple comparison	No
G449R 14dpi vs. G449R 21dpi sporozoites counts	>0.9999	Kruskal-Wallis, Dunn's multiple comparison	No
WT 14dpi vs. R345I 21dpi sporozoites counts	0.0016	Kruskal-Wallis, Dunn's multiple comparison	Yes
WT 14dpi vs. G449R 21dpi sporozoites counts	0.0016	Kruskal-Wallis, Dunn's multiple comparison	Yes
R345I 14dpi vs. WT 21dpi sporozoites counts	0.0509	Kruskal-Wallis, Dunn's multiple comparison	No
R345I 14dpi vs. G449R 21dpi sporozoites counts	>0.9999	Kruskal-Wallis, Dunn's multiple comparison	No
G449R 14dpi vs. WT 21dpi sporozoites counts	0.0109	Kruskal-Wallis, Dunn's multiple comparison	Yes
G449R 14dpi vs. R345I 21dpi sporozoites counts	>0.9999	Kruskal-Wallis, Dunn's multiple comparison	No

### Sheet: Figure 2
Figure	p-value (adjusted when multiple comparisons)	Test	Significant?
Figure 2B
WT vs PfApiAT2-KO oocyst counts	<0.0001	Mann-Whitney	Yes
WT vs PfApiAT2-KO % infected mosquitoes	0.0676	Chi-square	No
Figure 2C
WT vs PfApiAT2-KO oocyst size	<0.0001	Mann-Whitney	Yes
Figure 2D
WT 14dpi vs PfApiAT2-KO 14dpi % infected mosquitoes	<0.0001	Fisher's exact	Yes
WT 21dpi vs PfApiAT2-KO 21dpi % infected mosquitoes	<0.0001	Fisher's exact	Yes
PfApiAT2-KO 14dpi vs PfApiAT2-KO 21dpi % infected mosquitoes	>0.9999	Fisher's exact	No
WT 14dpi vs WT 21dpi % infected mosquitoes	0.0449	Fisher's exact	Yes
WT 14dpi vs PfApiAT2-KO 21dpi % infected mosquitoes	<0.0001	Fisher's exact	Yes
WT 21dpi vs PfApiAT2-KO 14dpi % infected mosquitoes	<0.0001	Fisher's exact	Yes

### Sheet: Figure 3
Figure	p-value (adjusted when multiple comparisons)	Test	Significant?
Figure 4A
WT vs PfApiAT2-KO 3dpi	0.6517	Kruskal-Wallis, Dunn's multiple comparison	No
WT vs PfApiAT2-KO 4dpi	<0.0001	Kruskal-Wallis, Dunn's multiple comparison	Yes
WT vs PfApiAT2-KO 5dpi	<0.0001	Kruskal-Wallis, Dunn's multiple comparison	Yes
WT vs PfApiAT2-KO 6dpi	<0.0001	Kruskal-Wallis, Dunn's multiple comparison	Yes
Figure 4C
%PfApiAT2-smHA positive 3dpi vs 4dpi	<0.0001	Kruskal-Wallis, Dunn's multiple comparison	Yes
%PfApiAT2-smHA positive 3dpi vs 5dpi	<0.0001	Kruskal-Wallis, Dunn's multiple comparison	Yes
%PfApiAT2-smHA positive 4dpi vs 5dpi	0.0004	Kruskal-Wallis, Dunn's multiple comparison	Yes

### Sheet: Figure 5
Figure	p-value (adjusted when multiple comparisons)	Test	Significant?
Figure 5A
Noninjected vs PfApiAT2-mNG	0.0226	One-way ANOVA, Tukey's Multiple Comparison	Yes
Noninjected vs PfApiAT2	0.016	One-way ANOVA, Tukey's Multiple Comparison	Yes
PfApiAT2-mNG vs PfApiAT2	0.9727	One-way ANOVA, Tukey's Multiple Comparison	No
Figure 5C
(-) vs Pro	0.0372	RM one-way ANOVA, Holm-Šídák's multiple comparisons test	Yes
(-) vs AA1	0.8767	RM one-way ANOVA, Holm-Šídák's multiple comparisons test	No
(-) vs AA2	0.9015	RM one-way ANOVA, Holm-Šídák's multiple comparisons test	No
(-) vs AA3	0.4595	RM one-way ANOVA, Holm-Šídák's multiple comparisons test	No
(-) vs AA4	0.8767	RM one-way ANOVA, Holm-Šídák's multiple comparisons test	No
(-) vs AA5	0.9015	RM one-way ANOVA, Holm-Šídák's multiple comparisons test	No

### Sheet: Figure 6
Figure	p-value (adjusted when multiple comparisons)	Test	Significant?
Figure 6B
WT-1BF vs. WT-2BF	0.002	Kruskal-Wallis, Dunn's multiple comparison	Yes
WT-1BF vs. WT-BSA	0.7435	Kruskal-Wallis, Dunn's multiple comparison	No
PfApiAT2-KO-1BF vs. PfApiAT2-KO-2BF	0.0013	Kruskal-Wallis, Dunn's multiple comparison	Yes
PfApiAT2-KO-1BF vs. PfApiAT2-KO-BSA	0.0007	Kruskal-Wallis, Dunn's multiple comparison	Yes
PfApiAT2-KO-2BF vs. PfApiAT2-KO-BSA	>0.9999	Kruskal-Wallis, Dunn's multiple comparison	No
WT-1BF vs. PfApiAT2-KO-1BF	<0.0001	Kruskal-Wallis, Dunn's multiple comparison	Yes
WT-1BF vs. PfApiAT2-KO-2BF	0.0013	Kruskal-Wallis, Dunn's multiple comparison	Yes
WT-1BF vs. PfApiAT2-KO-BSA	0.0053	Kruskal-Wallis, Dunn's multiple comparison	Yes
WT-2BF vs. WT-BSA	>0.9999	Kruskal-Wallis, Dunn's multiple comparison	No
WT-2BF vs. PfApiAT2-KO-1BF	<0.0001	Kruskal-Wallis, Dunn's multiple comparison	Yes
WT-2BF vs. PfApiAT2-KO-2BF	<0.0001	Kruskal-Wallis, Dunn's multiple comparison	Yes
WT-2BF vs. PfApiAT2-KO-BSA	<0.0001	Kruskal-Wallis, Dunn's multiple comparison	Yes
WT-BSA vs. PfApiAT2-KO-1BF	<0.0001	Kruskal-Wallis, Dunn's multiple comparison	Yes
WT-BSA vs. PfApiAT2-KO-2BF	<0.0001	Kruskal-Wallis, Dunn's multiple comparison	Yes
WT-BSA vs. PfApiAT2-KO-BSA	<0.0001	Kruskal-Wallis, Dunn's multiple comparison	Yes
Figure 6C
WT-1BF vs. WT-2BF % infected mosquitoes	0.4655	Fisher's exact	No
WT-1BF vs. WT-BSA % infected mosquitoes	>0.9999	Fisher's exact	No
WT-2BF vs. WT-BSA % infected mosquitoes	0.3321	Fisher's exact	No
WT-1BF vs. PfApiAT2-KO-1BF % infected mosquitoes	<0.0001	Fisher's exact	Yes
WT-2BF vs. PfApiAT2-KO-2BF % infected mosquitoes	<0.0001	Fisher's exact	Yes
WT-BSA vs. PfApiAT2-KO-BSA % infected mosquitoes	<0.0001	Fisher's exact	Yes
PfApiAT2-KO-1BF vs. PfApiAT2-KO-2BF % infected mosquitoes	<0.0001	Fisher's exact	Yes
PfApiAT2-KO-1BF vs. PfApiAT2-KO-BSA % infected mosquitoes	0.0035	Fisher's exact	Yes
PfApiAT2-KO-2BF vs. PfApiAT2-KO-BSA % infected mosquitoes	0.2124	Fisher's exact	No
WT-1BF vs. PfApiAT2-KO-2BF % infected mosquitoes	<0.0001	Fisher's exact	Yes
WT-1BF vs. PfApiAT2-KO-BSA % infected mosquitoes	<0.0001	Fisher's exact	Yes
WT-2BF vs. PfApiAT2-KO-1BF % infected mosquitoes	<0.0001	Fisher's exact	Yes
WT-2BF vs. PfApiAT2-KO-BSA % infected mosquitoes	<0.0001	Fisher's exact	Yes
WT-BSA vs. PfApiAT2-KO-1BF % infected mosquitoes	<0.0001	Fisher's exact	Yes
WT-BSA vs. PfApiAT2-KO-2BF % infected mosquitoes	0.0001	Fisher's exact	Yes
WT-1BF vs. WT-2BF sporozoite counts	>0.9999	Kruskal-Wallis, Dunn's multiple comparison	No
WT-1BF vs. WT-BSA sporozoite counts	0.0832	Kruskal-Wallis, Dunn's multiple comparison	No
WT-1BF vs. PfApiAT2-KO-2BF sporozoite counts	<0.0001	Kruskal-Wallis, Dunn's multiple comparison	Yes
WT-1BF vs. PfApiAT2-KO-BSA sporozoite counts	0.0112	Kruskal-Wallis, Dunn's multiple comparison	Yes
WT-2BF vs. WT-BSA sporozoite counts	0.0119	Kruskal-Wallis, Dunn's multiple comparison	Yes
WT-2BF vs. PfApiAT2-KO-2BF sporozoite counts	<0.0001	Kruskal-Wallis, Dunn's multiple comparison	Yes
WT-2BF vs. PfApiAT2-KO-BSA sporozoite counts	0.0032	Kruskal-Wallis, Dunn's multiple comparison	Yes
WT-BSA vs. PfApiAT2-KO-2BF sporozoite counts	0.0412	Kruskal-Wallis, Dunn's multiple comparison	Yes
WT-BSA vs. PfApiAT2-KO-BSA sporozoite counts	0.9207	Kruskal-Wallis, Dunn's multiple comparison	No
PfApiAT2-KO-2BF vs. PfApiAT2-KO-BSA sporozoite counts	>0.9999	Kruskal-Wallis, Dunn's multiple comparison	No
Figure 6E
WT (-) vs WT AA	0.0246	Kruskal-Wallis, Dunn's multiple comparison	Yes
WT (-) vs PfApiAT2-KO (-)	<0.0001	Kruskal-Wallis, Dunn's multiple comparison	Yes
WT (-) vs PfApiAT2-KO AA	>0.9999	Kruskal-Wallis, Dunn's multiple comparison	No
WT AA vs PfApiAT2-KO (-)	<0.0001	Kruskal-Wallis, Dunn's multiple comparison	Yes
WT AA vs PfApiAT2-KO AA	0.0187	Kruskal-Wallis, Dunn's multiple comparison	Yes
PfApiAT2-KO (-) vs PfApiAT2-KO AA	<0.0001	Kruskal-Wallis, Dunn's multiple comparison	Yes
Figure 6F
WT (-) vs WT AA % infected mosquitoes	0.2678	Fisher's exact	No
WT (-) vs PfApiAT2-KO (-) % infected mosquitoes	<0.0001	Fisher's exact	Yes
WT (-) vs PfApiAT2-KO AA % infected mosquitoes	0.6773	Fisher's exact	No
WT AA vs PfApiAT2-KO (-) % infected mosquitoes	<0.0001	Fisher's exact	Yes
WT AA vs PfApiAT2-KO AA % infected mosquitoes	0.7401	Fisher's exact	Yes
PfApiAT2-KO (-) vs PfApiAT2-KO AA % infected mosquitoes	<0.0001	Fisher's exact	Yes
WT (-) vs WT AA sporozoite counts	0.0841	Kruskal-Wallis, Dunn's multiple comparison	No
WT (-) vs PfApiAT2-KO AA sporozoite counts	0.0039	Kruskal-Wallis, Dunn's multiple comparison	Yes
WT AA vs PfApiAT2-KO AA sporozoite counts	0.9704	Kruskal-Wallis, Dunn's multiple comparison	No

### Sheet: SupplementaryFigure1
Figure	p-value (adjusted when multiple comparisons)	Test	Significant?
Supplementary Figure 3B
WT vs PfApiAT2-G449R EC50 HFG	<0.0001	One-way ANOVA, Holm-Šídák's multiple comparisons test	Yes
WT vs PfApiAT2-R345I EC50 HFG	<0.0001	One-way ANOVA, Holm-Šídák's multiple comparisons test	Yes
WT vs PfApiAT2-G449R EC50 ATQ	0.9956	One-way ANOVA, Holm-Šídák's multiple comparisons test	No
WT vs PfApiAT2-R345I EC50 ATQ	0.9975	One-way ANOVA, Holm-Šídák's multiple comparisons test	No
WT vs PfApiAT2-G449R EC50 DHA	0.5061	One-way ANOVA, Holm-Šídák's multiple comparisons test	No
WT vs PfApiAT2-R345I EC50 DHA	0.598	One-way ANOVA, Holm-Šídák's multiple comparisons test	No

### Sheet: SupplementaryFigure2
Figure	p-value (adjusted when multiple comparisons)	Test	Significant?
Supplementary Figure 2
WT 14dpi vs. R345I 14dpi	<0.0001	Kruskal-Wallis, Dunn's multiple comparison	Yes
WT 14dpi vs. G449R 14dpi	<0.0001	Kruskal-Wallis, Dunn's multiple comparison	Yes
WT 14dpi vs. WT 21dpi	>0.9999	Kruskal-Wallis, Dunn's multiple comparison	No
WT 14dpi vs. R345I 21dpi	<0.0001	Kruskal-Wallis, Dunn's multiple comparison	Yes
WT 14dpi vs. G449R 21dpi	<0.0001	Kruskal-Wallis, Dunn's multiple comparison	Yes
R345I 14dpi vs. G449R 14dpi	>0.9999	Kruskal-Wallis, Dunn's multiple comparison	No
R345I 14dpi vs. WT 21dpi	<0.0001	Kruskal-Wallis, Dunn's multiple comparison	Yes
R345I 14dpi vs. R345I 21dpi	>0.9999	Kruskal-Wallis, Dunn's multiple comparison	No
R345I 14dpi vs. G449R 21dpi	>0.9999	Kruskal-Wallis, Dunn's multiple comparison	No
G449R 14dpi vs. WT 21dpi	<0.0001	Kruskal-Wallis, Dunn's multiple comparison	Yes
G449R 14dpi vs. R345I 21dpi	0.3511	Kruskal-Wallis, Dunn's multiple comparison	No
G449R 14dpi vs. G449R 21dpi	>0.9999	Kruskal-Wallis, Dunn's multiple comparison	No
WT 21dpi vs. R345I 21dpi	<0.0001	Kruskal-Wallis, Dunn's multiple comparison	Yes
WT 21dpi vs. G449R 21dpi	<0.0001	Kruskal-Wallis, Dunn's multiple comparison	Yes
R345I 21dpi vs. G449R 21dpi	>0.9999	Kruskal-Wallis, Dunn's multiple comparison	No

### Sheet: SupplementaryFigure3
Figure	p-value (adjusted when multiple comparisons)	Test	Significant?
Supplementary Figure 3B
WT vs PfApiAT2-KO EC50 HFG	<0.0001	One-way ANOVA, Holm-Šídák's multiple comparisons test	Yes
WT vs PfApiAT2-KO EC50 ATQ	0.8836	One-way ANOVA, Holm-Šídák's multiple comparisons test	No
WT vs PfApiAT2-KO EC50 DHA	0.4377	One-way ANOVA, Holm-Šídák's multiple comparisons test	No

### Sheet: SupplementaryFigure6
Figure	p-value (adjusted when multiple comparisons)	Test	Significant?
Supplementary Figure 6
WT (-) vs. WT 20mM Pro	>0.9999	Kruskal-Wallis, Dunn's multiple comparison	No
WT (-) vs. PfApiAT2-KO (-)	<0.0001	Kruskal-Wallis, Dunn's multiple comparison	Yes
WT (-) vs. PfApiAT2-KO 20mM Pro	<0.0001	Kruskal-Wallis, Dunn's multiple comparison	Yes
WT 20mM Pro vs. PfApiAT2-KO (-)	<0.0001	Kruskal-Wallis, Dunn's multiple comparison	Yes
WT 20mM Pro vs. PfApiAT2-KO 20mM Pro	<0.0001	Kruskal-Wallis, Dunn's multiple comparison	Yes
PfApiAT2-KO (-) vs. PfApiAT2-KO 20mM Pro	>0.9999	Kruskal-Wallis, Dunn's multiple comparison	No
